# Motif-Centered Analyses Reveal Universal and Tissue-Specific Mutagenic Mechanisms Operating in the Human Body

**DOI:** 10.1101/2025.10.07.681015

**Authors:** Safia Mahabub Sauty, Yun-Chung Hsiao, Leszek J. Klimczak, Dmitry A. Gordenin

## Abstract

Somatic mutations are inevitable in human genomes and can lead to tumorigenesis, yet baseline mutagenesis in non-cancerous normal cells remain poorly understood. Here, we analyzed the mutation profiles of 11,949 normal samples across 25 tissues obtained from whole-genome and whole-exome sequencing datasets. We applied stringent statistical hypothesis for detecting enrichment and enrichment-adjusted Minimal Estimate of Mutation Load (MEML) in trinucleotide motifs preferred by known mutagenic processes. We found several cancer-associated mutational motifs in cancer-free tissues. Samples enriched with C→T mutations in nCg motif associated with clock-like spontaneous meCpG deamination were detected across all tissues. We revealed another clock-like motif, T→C substitutions in aTn motif associated with exposure to small epoxides and other S_N_2 electrophiles, in several tissues. Donors with several non-cancerous diseases showed significantly higher, age-independent, and concordant accumulation of aTn and nCg motifs compared to healthy donors. Motifs associated with chemical exposures showed sporadic, tissue and disease-specific mutagenesis. APOBEC-induced C→T and C→G mutations in tCw motif were enriched in bladder, lung, small intestine, liver, and breast with preference for APOBEC3A-like mutagenesis in most. Together, our analyses elucidated several ongoing mutagenic processes in normal human tissues and provided a robust analytical framework for identifying mutagenic sources from somatic mutation catalogues.
