## Supplemental tables for "Motif-Centered Analyses Reveal Universal and Tissue-Specific Mutagenic Mechanisms Operating in the Human Body": Supplementary_table_S2.xlsx

### Sheet: S2
Supplemental Table S2
Sub-motifs of knowledge-based motifs with overlapping and non-overlapping components.
Full Motif	Full Motif Mechanism	Confounding Motif	Confounding Motif Mechanism	Sub-Motif	Sub-Motif Mechanism	Sub-Motif Reference Trinucleotide	Sub-Motif Mutant Trinucleotide
aTn (aTn→aCn)	Epoxide	nTt (nTt→nCt)	UV (minor)	aTr (aTr→aCr)	Epoxide	aTr	aCr
nCg (nCg→nTg)	meCpG	yCn (yCn→yTn)	UV (major)	rCg (rCg→rTg)	meCpG	rCg	rTg
nCg (nCg→nTg)	meCpG	yCn (yCn→yTn)	UV (major)	yCg (yCg→yTg)	meCpG, UV (major)	yCg	yTg
nTt (nTt→nCt)	UV (minor)	aTn (aTn→aCn)	Epoxide	bTt (bTt→bCt)	UV (minor)	bTt	bCt
nTt (nTt→nCt)	UV (minor)	aTn (aTn→aCn)	Epoxide	aTt (aTt→aCt)	UV (minor), Epoxide	aTt	aCt
yCn (yCn→yTn)	UV (major)	nCg (nCg→nTg)	meCpG	yCh (yCh→yTh)	UV (major)	yCh	yTh
tCw (tCw→tTw)	APOBEC C to T	yCn (yCn→yTn)	UV (major)	Unresolved	NA	NA	NA
