## Supplemental tables for "Motif-Centered Analyses Reveal Universal and Tissue-Specific Mutagenic Mechanisms Operating in the Human Body": Supplementary_table_S3.xlsx

### Sheet: Legend
Supplemental table S3
Somatic mutation spectra and COSMIC SBS signatures in normal cells. Contains numeric values underlying Figure 1, Supplementary Figures S1, S2a.
Sheets in this file are as follows:
S3a	The median spectra of each base change for all healthy samples, including reverse complements, calculated for each tissue type and sequencing group.
S3b	The median spectra of each base change for all diseased samples, including reverse complements, calculated for each disease and sequencing group.
S3c	Absolute and relative contributions of COSMIC signatures in healthy tissues determined using MutationalPatterns
S3d	Absolute and relative contributions of COSMIC signatures in diseased tissues determined using MutationalPatterns
S3e	Contribution of SBS5 and SBS40 in the total mutation catalogue of each healthy and diseased tissue groups
S3f	Cosine similarity between observed SBS96 profiles and profiles reconsrtucted from signature refitting of each tissue and disease group.

### Sheet: S3a
The median spectra of each base change for all healthy samples, including reverse complements, calculated for each tissue type and sequencing group.
Tissue	Experiment	#Samples	Median T to A Count	Median T to C Count	Median T to G Count	Median C to A Count	Median C to G Count	Median C to T Count	Median SBS Count
Adipose tissue	WGS	5	132	207	68	170	147	378	1102
Appendix	WGS	20	264.5	550.5	158	657.5	163.5	2231	4025
Bladder	WES	726	3	6	3	3	3	11	29
Bladder	WGS	105	122	192	50	124	88	408	984
Blood	WGS	2123	52	130	31	76	54	331	674
Bone marrow	WGS	1766	43	100	19	49	46	291	548
Brain	WGS	510	19.5	41	10	16	14	89	189.5
Breast	WGS	108	60.5	138	45	115.5	58.5	259	676.5
Colon	WES	283	1	2	1	3	1	12	20
Colon	WGS	1216	1	2	1	3	1	14	22
Dermis	WGS	386	209.5	376.5	176	421.5	145.5	751	2080
Epidermis	WES	71	24	32	12	19	9	402	498
Epidermis	WGS	13	80	152	48	177	38	732	1227
Esophagus	WES	200	2	4	1	5	2	13	27
Esophagus	WGS	30	55	87.5	29	70.5	40	163	445
Heart	WGS	14	4	2	0	5.5	3.5	15	30
Kidney	WGS	34	18.5	39	12	25.5	25	66	186
Liver	WES	248	10	10	3	11	5	15	54
Liver	WGS	309	71	150	45	133	60	152	611
Lung	WES	135	2	5	1	4	3	9	24
Lung	WGS	449	82	269	55	126	90	309	931
Pancreas	WES	246	1	2	0	1	1	4	9
Pancreas	WGS	19	67	123	43	94	50	215	592
Placenta	WGS	144	12	21.5	11	49	15	41	149.5
Prostate	WGS	23	105	170	76	178	80	450	1059
Rectum	WES	178	1	4	1	4	1.5	28	39.5
Small intestine	WES	177	1	4	1	3	2	23	34
Small intestine	WGS	354	160.5	345	91	344.5	123.5	1350	2414.5
Spleen	WGS	100	91	195.5	59	143.5	82.5	433.5	1005
Stomach	WES	307	2	5	1	4	2	19	33
Stomach	WGS	11	109	206	65	158	64	469	1071
Testis	WGS	236	7	27.5	6.5	11	10	35	97
Thyroid	WGS	31	8	10	3	10	6	22	59
Tonsil	WGS	48	26	41.5	16.5	49	18.5	116	267.5

### Sheet: S3b
The median spectra of each base change for all diseased samples, including reverse complements, calculated for each disease and sequencing group.
Tissue	Disease	Experiment	#Samples	Median T to A Count	Median T to C Count	Median T to G Count	Median C to A Count	Median C to G Count	Median C to T Count	Median SBS Count
Brain	Alzheimer's disease	WGS	129	22	36	8	14	14	85	179
Brain	Autism spectrum disorder	WGS	59	1	4	2	5	1	20	33
Brain	Cockayne syndrome	WGS	27	16	10	1	3	5	53	88
Brain	Schizophrenia	WGS	9	4	9	2	5	4	26	50
Brain	Tourette syndrome	WGS	15	1	3	1	3	1	20	29
Brain	Xeroderma Pigmentosum	WGS	15	17	29	6	13	10	48	123
Colon	Crohn’s disease	WGS	166	192.5	379.5	119	404.5	116	1391	2602.5
Colon	Ulcerative colitis	WES	230	2	3	2	5	2	21	35
Colon	Ulcerative colitis	WGS	43	213.5	431	147	481.5	116.5	1365	2754.5
Epidermis	Psoriasis	WES	53	54	80	27	51	23	900	1135
Liver	Alcoholic Liver Cirrhosis	WGS	147	305	396	103	303	145	442	1694
Liver	Non-Alcoholic Cirrhosis	WGS	181	183	378	101	260	144	485	1551
Liver	Non-Alcoholic Steatohepatitis (NASH)	WGS	13	337	564	198	499	250	839	2687
Liver	Primary Sclerosing Cholangitis (PSC)	WGS	8	213.5	410.5	122	309	159	520.5	1734.5
Lung	Chronic Obstructive Pulmonary Disease (COPD)	WGS	168	738.5	1695	265	1355.5	530.5	1441.5	6026
Small intestine	Coeliac	WGS	59	191	368	119	483	120	1784	3065

### Sheet: S3c
Absolute and relative contributions of COSMIC signatures in healthy tissues determined using MutationalPatterns
Tissue	Experiment	SBS signatures	Absolute count	Relative contribution
Adipose tissue	WGS	SBS1	530.206	0.0957645
Appendix	WGS	SBS1	33371.7	0.387475
Bladder	WGS	SBS1	0	0
Blood	WGS	SBS1	183001	0.134774
Bone marrow	WGS	SBS1	166352	0.139453
Brain	WGS	SBS1	0	0
Breast	WGS	SBS1	6971.41	0.0929052
Colon	WGS	SBS1	445573	0.33898
Dermis	WGS	SBS1	0	0
Epidermis	WGS	SBS1	0	0
Esophagus	WGS	SBS1	1931.8	0.0801565
Heart	WGS	SBS1	146.383	0.0635092
Kidney	WGS	SBS1	0	0
Liver	WGS	SBS1	0	0
Lung	WGS	SBS1	0	0
Pancreas	WGS	SBS1	578.808	0.0564119
Placenta	WGS	SBS1	1494.17	0.0699309
Prostate	WGS	SBS1	3525.72	0.163741
Small intestine	WGS	SBS1	314631	0.385241
Spleen	WGS	SBS1	18329.6	0.152865
Stomach	WGS	SBS1	2865.67	0.230537
Testis	WGS	SBS1	3580.32	0.139886
Thyroid	WGS	SBS1	532.87	0.125006
Tonsil	WGS	SBS1	2761.23	0.181417
Adipose tissue	WGS	SBS2	0	0
Appendix	WGS	SBS2	0	0
Bladder	WGS	SBS2	8136.7	0.0505865
Blood	WGS	SBS2	0	0
Bone marrow	WGS	SBS2	0	0
Brain	WGS	SBS2	0	0
Breast	WGS	SBS2	0	0
Colon	WGS	SBS2	0	0
Dermis	WGS	SBS2	0	0
Epidermis	WGS	SBS2	0	0
Esophagus	WGS	SBS2	0	0
Heart	WGS	SBS2	0	0
Kidney	WGS	SBS2	0	0
Liver	WGS	SBS2	0	0
Lung	WGS	SBS2	0	0
Pancreas	WGS	SBS2	0	0
Placenta	WGS	SBS2	0	0
Prostate	WGS	SBS2	0	0
Small intestine	WGS	SBS2	0	0
Spleen	WGS	SBS2	0	0
Stomach	WGS	SBS2	0	0
Testis	WGS	SBS2	0	0
Thyroid	WGS	SBS2	0	0
Tonsil	WGS	SBS2	0	0
Adipose tissue	WGS	SBS4	0	0
Appendix	WGS	SBS4	0	0
Bladder	WGS	SBS4	0	0
Blood	WGS	SBS4	0	0
Bone marrow	WGS	SBS4	0	0
Brain	WGS	SBS4	0	0
Breast	WGS	SBS4	0	0
Colon	WGS	SBS4	0	0
Dermis	WGS	SBS4	0	0
Epidermis	WGS	SBS4	1658.11	0.0666807
Esophagus	WGS	SBS4	0	0
Heart	WGS	SBS4	0	0
Kidney	WGS	SBS4	0	0
Liver	WGS	SBS4	23924.7	0.102163
Lung	WGS	SBS4	41762.5	0.0706135
Pancreas	WGS	SBS4	0	0
Placenta	WGS	SBS4	0	0
Prostate	WGS	SBS4	0	0
Small intestine	WGS	SBS4	0	0
Spleen	WGS	SBS4	0	0
Stomach	WGS	SBS4	0	0
Testis	WGS	SBS4	0	0
Thyroid	WGS	SBS4	0	0
Tonsil	WGS	SBS4	0	0
Adipose tissue	WGS	SBS5	2464.73	0.445174
Appendix	WGS	SBS5	0	0
Bladder	WGS	SBS5	64867.6	0.403287
Blood	WGS	SBS5	665401	0.490045
Bone marrow	WGS	SBS5	464496	0.389387
Brain	WGS	SBS5	144324	0.671223
Breast	WGS	SBS5	30766.6	0.410014
Colon	WGS	SBS5	426695	0.324618
Dermis	WGS	SBS5	0	0
Epidermis	WGS	SBS5	0	0
Esophagus	WGS	SBS5	9521.04	0.395059
Heart	WGS	SBS5	0	0
Kidney	WGS	SBS5	9530.07	0.677253
Liver	WGS	SBS5	95967.2	0.409799
Lung	WGS	SBS5	263719	0.445906
Pancreas	WGS	SBS5	5591.81	0.54499
Placenta	WGS	SBS5	7046.18	0.329779
Prostate	WGS	SBS5	6946.49	0.322607
Small intestine	WGS	SBS5	0	0
Spleen	WGS	SBS5	55056.3	0.459156
Stomach	WGS	SBS5	4160.89	0.334735
Testis	WGS	SBS5	22014.2	0.860114
Thyroid	WGS	SBS5	2488.14	0.583693
Tonsil	WGS	SBS5	0	0
Adipose tissue	WGS	SBS6	0	0
Appendix	WGS	SBS6	0	0
Bladder	WGS	SBS6	0	0
Blood	WGS	SBS6	0	0
Bone marrow	WGS	SBS6	0	0
Brain	WGS	SBS6	0	0
Breast	WGS	SBS6	0	0
Colon	WGS	SBS6	0	0
Dermis	WGS	SBS6	0	0
Epidermis	WGS	SBS6	0	0
Esophagus	WGS	SBS6	0	0
Heart	WGS	SBS6	284.979	0.12364
Kidney	WGS	SBS6	0	0
Liver	WGS	SBS6	0	0
Lung	WGS	SBS6	0	0
Pancreas	WGS	SBS6	0	0
Placenta	WGS	SBS6	0	0
Prostate	WGS	SBS6	0	0
Small intestine	WGS	SBS6	0	0
Spleen	WGS	SBS6	0	0
Stomach	WGS	SBS6	0	0
Testis	WGS	SBS6	0	0
Thyroid	WGS	SBS6	0	0
Tonsil	WGS	SBS6	0	0
Adipose tissue	WGS	SBS7a	0	0
Appendix	WGS	SBS7a	0	0
Bladder	WGS	SBS7a	0	0
Blood	WGS	SBS7a	0	0
Bone marrow	WGS	SBS7a	0	0
Brain	WGS	SBS7a	0	0
Breast	WGS	SBS7a	0	0
Colon	WGS	SBS7a	0	0
Dermis	WGS	SBS7a	387718	0.237172
Epidermis	WGS	SBS7a	6394.25	0.257144
Esophagus	WGS	SBS7a	0	0
Heart	WGS	SBS7a	0	0
Kidney	WGS	SBS7a	0	0
Liver	WGS	SBS7a	0	0
Lung	WGS	SBS7a	0	0
Pancreas	WGS	SBS7a	0	0
Placenta	WGS	SBS7a	0	0
Prostate	WGS	SBS7a	0	0
Small intestine	WGS	SBS7a	0	0
Spleen	WGS	SBS7a	0	0
Stomach	WGS	SBS7a	0	0
Testis	WGS	SBS7a	0	0
Thyroid	WGS	SBS7a	0	0
Tonsil	WGS	SBS7a	0	0
Adipose tissue	WGS	SBS7b	0	0
Appendix	WGS	SBS7b	0	0
Bladder	WGS	SBS7b	0	0
Blood	WGS	SBS7b	0	0
Bone marrow	WGS	SBS7b	0	0
Brain	WGS	SBS7b	0	0
Breast	WGS	SBS7b	0	0
Colon	WGS	SBS7b	0	0
Dermis	WGS	SBS7b	432883	0.2648
Epidermis	WGS	SBS7b	8314.49	0.334367
Esophagus	WGS	SBS7b	0	0
Heart	WGS	SBS7b	0	0
Kidney	WGS	SBS7b	0	0
Liver	WGS	SBS7b	0	0
Lung	WGS	SBS7b	0	0
Pancreas	WGS	SBS7b	0	0
Placenta	WGS	SBS7b	0	0
Prostate	WGS	SBS7b	0	0
Small intestine	WGS	SBS7b	0	0
Spleen	WGS	SBS7b	0	0
Stomach	WGS	SBS7b	0	0
Testis	WGS	SBS7b	0	0
Thyroid	WGS	SBS7b	0	0
Tonsil	WGS	SBS7b	0	0
Adipose tissue	WGS	SBS8	560.207	0.101183
Appendix	WGS	SBS8	0	0
Bladder	WGS	SBS8	0	0
Blood	WGS	SBS8	131858	0.0971092
Bone marrow	WGS	SBS8	0	0
Brain	WGS	SBS8	0	0
Breast	WGS	SBS8	0	0
Colon	WGS	SBS8	0	0
Dermis	WGS	SBS8	0	0
Epidermis	WGS	SBS8	0	0
Esophagus	WGS	SBS8	1874.62	0.0777843
Heart	WGS	SBS8	307.198	0.13328
Kidney	WGS	SBS8	1379.57	0.0980391
Liver	WGS	SBS8	0	0
Lung	WGS	SBS8	0	0
Pancreas	WGS	SBS8	948.628	0.0924554
Placenta	WGS	SBS8	0	0
Prostate	WGS	SBS8	1616.36	0.0750666
Small intestine	WGS	SBS8	0	0
Spleen	WGS	SBS8	15495.8	0.129231
Stomach	WGS	SBS8	1687.5	0.135756
Testis	WGS	SBS8	0	0
Thyroid	WGS	SBS8	817.383	0.19175
Tonsil	WGS	SBS8	1338.17	0.0879195
Adipose tissue	WGS	SBS9	0	0
Appendix	WGS	SBS9	0	0
Bladder	WGS	SBS9	0	0
Blood	WGS	SBS9	0	0
Bone marrow	WGS	SBS9	0	0
Brain	WGS	SBS9	0	0
Breast	WGS	SBS9	0	0
Colon	WGS	SBS9	0	0
Dermis	WGS	SBS9	0	0
Epidermis	WGS	SBS9	0	0
Esophagus	WGS	SBS9	0	0
Heart	WGS	SBS9	0	0
Kidney	WGS	SBS9	0	0
Liver	WGS	SBS9	0	0
Lung	WGS	SBS9	0	0
Pancreas	WGS	SBS9	0	0
Placenta	WGS	SBS9	0	0
Prostate	WGS	SBS9	0	0
Small intestine	WGS	SBS9	0	0
Spleen	WGS	SBS9	21655.4	0.180601
Stomach	WGS	SBS9	0	0
Testis	WGS	SBS9	0	0
Thyroid	WGS	SBS9	0	0
Tonsil	WGS	SBS9	3507.44	0.230444
Adipose tissue	WGS	SBS11	0	0
Appendix	WGS	SBS11	0	0
Bladder	WGS	SBS11	0	0
Blood	WGS	SBS11	0	0
Bone marrow	WGS	SBS11	0	0
Brain	WGS	SBS11	0	0
Breast	WGS	SBS11	0	0
Colon	WGS	SBS11	0	0
Dermis	WGS	SBS11	125412	0.0767159
Epidermis	WGS	SBS11	0	0
Esophagus	WGS	SBS11	0	0
Heart	WGS	SBS11	0	0
Kidney	WGS	SBS11	0	0
Liver	WGS	SBS11	0	0
Lung	WGS	SBS11	0	0
Pancreas	WGS	SBS11	0	0
Placenta	WGS	SBS11	0	0
Prostate	WGS	SBS11	0	0
Small intestine	WGS	SBS11	0	0
Spleen	WGS	SBS11	0	0
Stomach	WGS	SBS11	0	0
Testis	WGS	SBS11	0	0
Thyroid	WGS	SBS11	0	0
Tonsil	WGS	SBS11	0	0
Adipose tissue	WGS	SBS12	0	0
Appendix	WGS	SBS12	0	0
Bladder	WGS	SBS12	0	0
Blood	WGS	SBS12	0	0
Bone marrow	WGS	SBS12	64074.5	0.0537137
Brain	WGS	SBS12	0	0
Breast	WGS	SBS12	0	0
Colon	WGS	SBS12	0	0
Dermis	WGS	SBS12	0	0
Epidermis	WGS	SBS12	0	0
Esophagus	WGS	SBS12	0	0
Heart	WGS	SBS12	0	0
Kidney	WGS	SBS12	212.542	0.0151043
Liver	WGS	SBS12	13628.3	0.0581957
Lung	WGS	SBS12	9857.64	0.0166677
Pancreas	WGS	SBS12	0	0
Placenta	WGS	SBS12	0	0
Prostate	WGS	SBS12	0	0
Small intestine	WGS	SBS12	35324.3	0.0432518
Spleen	WGS	SBS12	0	0
Stomach	WGS	SBS12	642.63	0.0516983
Testis	WGS	SBS12	0	0
Thyroid	WGS	SBS12	0	0
Tonsil	WGS	SBS12	0	0
Adipose tissue	WGS	SBS13	0	0
Appendix	WGS	SBS13	0	0
Bladder	WGS	SBS13	9158.16	0.0569371
Blood	WGS	SBS13	0	0
Bone marrow	WGS	SBS13	0	0
Brain	WGS	SBS13	0	0
Breast	WGS	SBS13	0	0
Colon	WGS	SBS13	0	0
Dermis	WGS	SBS13	0	0
Epidermis	WGS	SBS13	0	0
Esophagus	WGS	SBS13	0	0
Heart	WGS	SBS13	0	0
Kidney	WGS	SBS13	0	0
Liver	WGS	SBS13	0	0
Lung	WGS	SBS13	0	0
Pancreas	WGS	SBS13	0	0
Placenta	WGS	SBS13	0	0
Prostate	WGS	SBS13	0	0
Small intestine	WGS	SBS13	0	0
Spleen	WGS	SBS13	0	0
Stomach	WGS	SBS13	0	0
Testis	WGS	SBS13	0	0
Thyroid	WGS	SBS13	0	0
Tonsil	WGS	SBS13	0	0
Adipose tissue	WGS	SBS16	0	0
Appendix	WGS	SBS16	0	0
Bladder	WGS	SBS16	0	0
Blood	WGS	SBS16	0	0
Bone marrow	WGS	SBS16	0	0
Brain	WGS	SBS16	0	0
Breast	WGS	SBS16	3299.97	0.0439774
Colon	WGS	SBS16	0	0
Dermis	WGS	SBS16	0	0
Epidermis	WGS	SBS16	0	0
Esophagus	WGS	SBS16	2401.23	0.0996347
Heart	WGS	SBS16	0	0
Kidney	WGS	SBS16	0	0
Liver	WGS	SBS16	0	0
Lung	WGS	SBS16	5454.87	0.00922329
Pancreas	WGS	SBS16	0	0
Placenta	WGS	SBS16	0	0
Prostate	WGS	SBS16	0	0
Small intestine	WGS	SBS16	0	0
Spleen	WGS	SBS16	0	0
Stomach	WGS	SBS16	0	0
Testis	WGS	SBS16	0	0
Thyroid	WGS	SBS16	0	0
Tonsil	WGS	SBS16	0	0
Adipose tissue	WGS	SBS18	0	0
Appendix	WGS	SBS18	8236.49	0.095633
Bladder	WGS	SBS18	0	0
Blood	WGS	SBS18	0	0
Bone marrow	WGS	SBS18	0	0
Brain	WGS	SBS18	0	0
Breast	WGS	SBS18	0	0
Colon	WGS	SBS18	127914	0.0973134
Dermis	WGS	SBS18	0	0
Epidermis	WGS	SBS18	0	0
Esophagus	WGS	SBS18	0	0
Heart	WGS	SBS18	0	0
Kidney	WGS	SBS18	0	0
Liver	WGS	SBS18	0	0
Lung	WGS	SBS18	0	0
Pancreas	WGS	SBS18	0	0
Placenta	WGS	SBS18	9226.21	0.43181
Prostate	WGS	SBS18	0	0
Small intestine	WGS	SBS18	33785.9	0.0413681
Spleen	WGS	SBS18	0	0
Stomach	WGS	SBS18	0	0
Testis	WGS	SBS18	0	0
Thyroid	WGS	SBS18	0	0
Tonsil	WGS	SBS18	637.804	0.0419047
Adipose tissue	WGS	SBS19	0	0
Appendix	WGS	SBS19	0	0
Bladder	WGS	SBS19	0	0
Blood	WGS	SBS19	151773	0.111775
Bone marrow	WGS	SBS19	160264	0.13435
Brain	WGS	SBS19	14599.8	0.0679008
Breast	WGS	SBS19	3169.35	0.0422367
Colon	WGS	SBS19	0	0
Dermis	WGS	SBS19	0	0
Epidermis	WGS	SBS19	0	0
Esophagus	WGS	SBS19	0	0
Heart	WGS	SBS19	205.065	0.0889688
Kidney	WGS	SBS19	0	0
Liver	WGS	SBS19	0	0
Lung	WGS	SBS19	0	0
Pancreas	WGS	SBS19	0	0
Placenta	WGS	SBS19	0	0
Prostate	WGS	SBS19	0	0
Small intestine	WGS	SBS19	0	0
Spleen	WGS	SBS19	9370.43	0.0781471
Stomach	WGS	SBS19	0	0
Testis	WGS	SBS19	0	0
Thyroid	WGS	SBS19	0	0
Tonsil	WGS	SBS19	0	0
Adipose tissue	WGS	SBS29	0	0
Appendix	WGS	SBS29	0	0
Bladder	WGS	SBS29	0	0
Blood	WGS	SBS29	0	0
Bone marrow	WGS	SBS29	0	0
Brain	WGS	SBS29	0	0
Breast	WGS	SBS29	0	0
Colon	WGS	SBS29	0	0
Dermis	WGS	SBS29	0	0
Epidermis	WGS	SBS29	0	0
Esophagus	WGS	SBS29	0	0
Heart	WGS	SBS29	0	0
Kidney	WGS	SBS29	0	0
Liver	WGS	SBS29	15324	0.0654365
Lung	WGS	SBS29	0	0
Pancreas	WGS	SBS29	0	0
Placenta	WGS	SBS29	968.163	0.0453125
Prostate	WGS	SBS29	0	0
Small intestine	WGS	SBS29	0	0
Spleen	WGS	SBS29	0	0
Stomach	WGS	SBS29	0	0
Testis	WGS	SBS29	0	0
Thyroid	WGS	SBS29	0	0
Tonsil	WGS	SBS29	0	0
Adipose tissue	WGS	SBS30	0	0
Appendix	WGS	SBS30	0	0
Bladder	WGS	SBS30	0	0
Blood	WGS	SBS30	0	0
Bone marrow	WGS	SBS30	0	0
Brain	WGS	SBS30	25922.9	0.120562
Breast	WGS	SBS30	934.109	0.0124485
Colon	WGS	SBS30	0	0
Dermis	WGS	SBS30	0	0
Epidermis	WGS	SBS30	0	0
Esophagus	WGS	SBS30	0	0
Heart	WGS	SBS30	236.623	0.102661
Kidney	WGS	SBS30	570.898	0.0405708
Liver	WGS	SBS30	0	0
Lung	WGS	SBS30	0	0
Pancreas	WGS	SBS30	753.197	0.0734082
Placenta	WGS	SBS30	0	0
Prostate	WGS	SBS30	0	0
Small intestine	WGS	SBS30	0	0
Spleen	WGS	SBS30	0	0
Stomach	WGS	SBS30	721.357	0.0580317
Testis	WGS	SBS30	0	0
Thyroid	WGS	SBS30	0	0
Tonsil	WGS	SBS30	1275.97	0.0838333
Adipose tissue	WGS	SBS32	0	0
Appendix	WGS	SBS32	6211.31	0.0721189
Bladder	WGS	SBS32	0	0
Blood	WGS	SBS32	118741	0.0874486
Bone marrow	WGS	SBS32	122048	0.102313
Brain	WGS	SBS32	16120.4	0.0749726
Breast	WGS	SBS32	3898.76	0.0519572
Colon	WGS	SBS32	0	0
Dermis	WGS	SBS32	0	0
Epidermis	WGS	SBS32	0	0
Esophagus	WGS	SBS32	0	0
Heart	WGS	SBS32	124.504	0.054017
Kidney	WGS	SBS32	0	0
Liver	WGS	SBS32	0	0
Lung	WGS	SBS32	0	0
Pancreas	WGS	SBS32	0	0
Placenta	WGS	SBS32	0	0
Prostate	WGS	SBS32	0	0
Small intestine	WGS	SBS32	0	0
Spleen	WGS	SBS32	0	0
Stomach	WGS	SBS32	0	0
Testis	WGS	SBS32	0	0
Thyroid	WGS	SBS32	0	0
Tonsil	WGS	SBS32	0	0
Adipose tissue	WGS	SBS37	0	0
Appendix	WGS	SBS37	0	0
Bladder	WGS	SBS37	0	0
Blood	WGS	SBS37	0	0
Bone marrow	WGS	SBS37	0	0
Brain	WGS	SBS37	0	0
Breast	WGS	SBS37	0	0
Colon	WGS	SBS37	0	0
Dermis	WGS	SBS37	0	0
Epidermis	WGS	SBS37	0	0
Esophagus	WGS	SBS37	0	0
Heart	WGS	SBS37	0	0
Kidney	WGS	SBS37	0	0
Liver	WGS	SBS37	0	0
Lung	WGS	SBS37	0	0
Pancreas	WGS	SBS37	0	0
Placenta	WGS	SBS37	809.733	0.0378976
Prostate	WGS	SBS37	0	0
Small intestine	WGS	SBS37	0	0
Spleen	WGS	SBS37	0	0
Stomach	WGS	SBS37	0	0
Testis	WGS	SBS37	0	0
Thyroid	WGS	SBS37	0	0
Tonsil	WGS	SBS37	0	0
Adipose tissue	WGS	SBS39	255.993	0.0462368
Appendix	WGS	SBS39	0	0
Bladder	WGS	SBS39	0	0
Blood	WGS	SBS39	0	0
Bone marrow	WGS	SBS39	0	0
Brain	WGS	SBS39	0	0
Breast	WGS	SBS39	0	0
Colon	WGS	SBS39	0	0
Dermis	WGS	SBS39	0	0
Epidermis	WGS	SBS39	0	0
Esophagus	WGS	SBS39	0	0
Heart	WGS	SBS39	0	0
Kidney	WGS	SBS39	2378.56	0.169032
Liver	WGS	SBS39	0	0
Lung	WGS	SBS39	0	0
Pancreas	WGS	SBS39	0	0
Placenta	WGS	SBS39	1821.9	0.0852694
Prostate	WGS	SBS39	0	0
Small intestine	WGS	SBS39	0	0
Spleen	WGS	SBS39	0	0
Stomach	WGS	SBS39	0	0
Testis	WGS	SBS39	0	0
Thyroid	WGS	SBS39	0	0
Tonsil	WGS	SBS39	0	0
Adipose tissue	WGS	SBS40	1203.36	0.217349
Appendix	WGS	SBS40	38306.5	0.444773
Bladder	WGS	SBS40	0	0
Blood	WGS	SBS40	0	0
Bone marrow	WGS	SBS40	0	0
Brain	WGS	SBS40	0	0
Breast	WGS	SBS40	19302.6	0.257239
Colon	WGS	SBS40	261497	0.198939
Dermis	WGS	SBS40	688743	0.421312
Epidermis	WGS	SBS40	8499.55	0.341809
Esophagus	WGS	SBS40	8371.62	0.347366
Heart	WGS	SBS40	1000.15	0.433924
Kidney	WGS	SBS40	0	0
Liver	WGS	SBS40	58277.8	0.248858
Lung	WGS	SBS40	107368	0.181542
Pancreas	WGS	SBS40	2056.55	0.200436
Placenta	WGS	SBS40	0	0
Prostate	WGS	SBS40	6478.01	0.300851
Small intestine	WGS	SBS40	432971	0.530139
Spleen	WGS	SBS40	0	0
Stomach	WGS	SBS40	2352.35	0.189242
Testis	WGS	SBS40	0	0
Thyroid	WGS	SBS40	0	0
Tonsil	WGS	SBS40	5699.74	0.374481
Adipose tissue	WGS	SBS44	0	0
Appendix	WGS	SBS44	0	0
Bladder	WGS	SBS44	0	0
Blood	WGS	SBS44	0	0
Bone marrow	WGS	SBS44	0	0
Brain	WGS	SBS44	14049.4	0.0653412
Breast	WGS	SBS44	0	0
Colon	WGS	SBS44	0	0
Dermis	WGS	SBS44	0	0
Epidermis	WGS	SBS44	0	0
Esophagus	WGS	SBS44	0	0
Heart	WGS	SBS44	0	0
Kidney	WGS	SBS44	0	0
Liver	WGS	SBS44	0	0
Lung	WGS	SBS44	0	0
Pancreas	WGS	SBS44	0	0
Placenta	WGS	SBS44	0	0
Prostate	WGS	SBS44	0	0
Small intestine	WGS	SBS44	0	0
Spleen	WGS	SBS44	0	0
Stomach	WGS	SBS44	0	0
Testis	WGS	SBS44	0	0
Thyroid	WGS	SBS44	0	0
Tonsil	WGS	SBS44	0	0
Adipose tissue	WGS	SBS84	0	0
Appendix	WGS	SBS84	0	0
Bladder	WGS	SBS84	0	0
Blood	WGS	SBS84	0	0
Bone marrow	WGS	SBS84	68952.7	0.057803
Brain	WGS	SBS84	0	0
Breast	WGS	SBS84	0	0
Colon	WGS	SBS84	0	0
Dermis	WGS	SBS84	0	0
Epidermis	WGS	SBS84	0	0
Esophagus	WGS	SBS84	0	0
Heart	WGS	SBS84	0	0
Kidney	WGS	SBS84	0	0
Liver	WGS	SBS84	0	0
Lung	WGS	SBS84	0	0
Pancreas	WGS	SBS84	0	0
Placenta	WGS	SBS84	0	0
Prostate	WGS	SBS84	2078.34	0.0965216
Small intestine	WGS	SBS84	0	0
Spleen	WGS	SBS84	0	0
Stomach	WGS	SBS84	0	0
Testis	WGS	SBS84	0	0
Thyroid	WGS	SBS84	306.635	0.0719335
Tonsil	WGS	SBS84	0	0
Adipose tissue	WGS	SBS88	0	0
Appendix	WGS	SBS88	0	0
Bladder	WGS	SBS88	0	0
Blood	WGS	SBS88	0	0
Bone marrow	WGS	SBS88	0	0
Brain	WGS	SBS88	0	0
Breast	WGS	SBS88	0	0
Colon	WGS	SBS88	52774.1	0.0401491
Dermis	WGS	SBS88	0	0
Epidermis	WGS	SBS88	0	0
Esophagus	WGS	SBS88	0	0
Heart	WGS	SBS88	0	0
Kidney	WGS	SBS88	0	0
Liver	WGS	SBS88	0	0
Lung	WGS	SBS88	0	0
Pancreas	WGS	SBS88	0	0
Placenta	WGS	SBS88	0	0
Prostate	WGS	SBS88	0	0
Small intestine	WGS	SBS88	0	0
Spleen	WGS	SBS88	0	0
Stomach	WGS	SBS88	0	0
Testis	WGS	SBS88	0	0
Thyroid	WGS	SBS88	0	0
Tonsil	WGS	SBS88	0	0
Adipose tissue	WGS	SBS89	522.059	0.094293
Appendix	WGS	SBS89	0	0
Bladder	WGS	SBS89	0	0
Blood	WGS	SBS89	107062	0.0788475
Bone marrow	WGS	SBS89	146704	0.122982
Brain	WGS	SBS89	0	0
Breast	WGS	SBS89	6695.03	0.0892221
Colon	WGS	SBS89	0	0
Dermis	WGS	SBS89	0	0
Epidermis	WGS	SBS89	0	0
Esophagus	WGS	SBS89	0	0
Heart	WGS	SBS89	0	0
Kidney	WGS	SBS89	0	0
Liver	WGS	SBS89	0	0
Lung	WGS	SBS89	0	0
Pancreas	WGS	SBS89	331.392	0.0322982
Placenta	WGS	SBS89	0	0
Prostate	WGS	SBS89	887.411	0.041213
Small intestine	WGS	SBS89	0	0
Spleen	WGS	SBS89	0	0
Stomach	WGS	SBS89	0	0
Testis	WGS	SBS89	0	0
Thyroid	WGS	SBS89	117.728	0.0276178
Tonsil	WGS	SBS89	0	0
Adipose tissue	WGS	SBS92	0	0
Appendix	WGS	SBS92	0	0
Bladder	WGS	SBS92	78684.7	0.489189
Blood	WGS	SBS92	0	0
Bone marrow	WGS	SBS92	0	0
Brain	WGS	SBS92	0	0
Breast	WGS	SBS92	0	0
Colon	WGS	SBS92	0	0
Dermis	WGS	SBS92	0	0
Epidermis	WGS	SBS92	0	0
Esophagus	WGS	SBS92	0	0
Heart	WGS	SBS92	0	0
Kidney	WGS	SBS92	0	0
Liver	WGS	SBS92	27059	0.115547
Lung	WGS	SBS92	163261	0.276048
Pancreas	WGS	SBS92	0	0
Placenta	WGS	SBS92	0	0
Prostate	WGS	SBS92	0	0
Small intestine	WGS	SBS92	0	0
Spleen	WGS	SBS92	0	0
Stomach	WGS	SBS92	0	0
Testis	WGS	SBS92	0	0
Thyroid	WGS	SBS92	0	0
Tonsil	WGS	SBS92	0	0
Bladder	WES	SBS1	0	0
Colon	WES	SBS1	2248.14	0.255838
Epidermis	WES	SBS1	0	0
Esophagus	WES	SBS1	384.956	0.0626605
Liver	WES	SBS1	0	0
Lung	WES	SBS1	0	0
Pancreas	WES	SBS1	0	0
Rectum	WES	SBS1	1900.39	0.267353
Small intestine	WES	SBS1	1397.3	0.223463
Stomach	WES	SBS1	2339.27	0.212187
Bladder	WES	SBS3	0	0
Colon	WES	SBS3	0	0
Epidermis	WES	SBS3	0	0
Esophagus	WES	SBS3	2001.42	0.325778
Liver	WES	SBS3	0	0
Lung	WES	SBS3	0	0
Pancreas	WES	SBS3	0	0
Rectum	WES	SBS3	0	0
Small intestine	WES	SBS3	0	0
Stomach	WES	SBS3	0	0
Bladder	WES	SBS4	0	0
Colon	WES	SBS4	0	0
Epidermis	WES	SBS4	0	0
Esophagus	WES	SBS4	0	0
Liver	WES	SBS4	3385.39	0.193646
Lung	WES	SBS4	459.336	0.130242
Pancreas	WES	SBS4	871.491	0.335985
Rectum	WES	SBS4	0	0
Small intestine	WES	SBS4	0	0
Stomach	WES	SBS4	0	0
Bladder	WES	SBS5	0	0
Colon	WES	SBS5	0	0
Epidermis	WES	SBS5	0	0
Esophagus	WES	SBS5	0	0
Liver	WES	SBS5	0	0
Lung	WES	SBS5	455.587	0.129179
Pancreas	WES	SBS5	0	0
Rectum	WES	SBS5	0	0
Small intestine	WES	SBS5	0	0
Stomach	WES	SBS5	3494.38	0.316963
Bladder	WES	SBS6	5802.54	0.100096
Colon	WES	SBS6	815.035	0.092751
Epidermis	WES	SBS6	0	0
Esophagus	WES	SBS6	561.83	0.0914508
Liver	WES	SBS6	1813.48	0.103732
Lung	WES	SBS6	449.083	0.127335
Pancreas	WES	SBS6	421.587	0.162534
Rectum	WES	SBS6	432.413	0.0608332
Small intestine	WES	SBS6	514.877	0.0823417
Stomach	WES	SBS6	120.703	0.0109485
Bladder	WES	SBS7a	0	0
Colon	WES	SBS7a	0	0
Epidermis	WES	SBS7a	18230.4	0.33032
Esophagus	WES	SBS7a	0	0
Liver	WES	SBS7a	0	0
Lung	WES	SBS7a	0	0
Pancreas	WES	SBS7a	0	0
Rectum	WES	SBS7a	0	0
Small intestine	WES	SBS7a	0	0
Stomach	WES	SBS7a	0	0
Bladder	WES	SBS7b	0	0
Colon	WES	SBS7b	854.719	0.097267
Epidermis	WES	SBS7b	31276.1	0.566698
Esophagus	WES	SBS7b	705.842	0.114892
Liver	WES	SBS7b	0	0
Lung	WES	SBS7b	0	0
Pancreas	WES	SBS7b	0	0
Rectum	WES	SBS7b	697.511	0.098128
Small intestine	WES	SBS7b	0	0
Stomach	WES	SBS7b	806.009	0.0731102
Bladder	WES	SBS10b	0	0
Colon	WES	SBS10b	0	0
Epidermis	WES	SBS10b	0	0
Esophagus	WES	SBS10b	0	0
Liver	WES	SBS10b	0	0
Lung	WES	SBS10b	0	0
Pancreas	WES	SBS10b	0	0
Rectum	WES	SBS10b	0	0
Small intestine	WES	SBS10b	500.491	0.080041
Stomach	WES	SBS10b	0	0
Bladder	WES	SBS15	0	0
Colon	WES	SBS15	2135.32	0.243
Epidermis	WES	SBS15	0	0
Esophagus	WES	SBS15	651.845	0.106103
Liver	WES	SBS15	0	0
Lung	WES	SBS15	0	0
Pancreas	WES	SBS15	0	0
Rectum	WES	SBS15	1754.88	0.246882
Small intestine	WES	SBS15	1236.74	0.197785
Stomach	WES	SBS15	2033.82	0.184481
Bladder	WES	SBS22	16921.5	0.291902
Colon	WES	SBS22	0	0
Epidermis	WES	SBS22	0	0
Esophagus	WES	SBS22	0	0
Liver	WES	SBS22	4887.44	0.279564
Lung	WES	SBS22	0	0
Pancreas	WES	SBS22	0	0
Rectum	WES	SBS22	0	0
Small intestine	WES	SBS22	0	0
Stomach	WES	SBS22	0	0
Bladder	WES	SBS23	0	0
Colon	WES	SBS23	0	0
Epidermis	WES	SBS23	0	0
Esophagus	WES	SBS23	0	0
Liver	WES	SBS23	0	0
Lung	WES	SBS23	131.322	0.0372356
Pancreas	WES	SBS23	335.914	0.129505
Rectum	WES	SBS23	0	0
Small intestine	WES	SBS23	0	0
Stomach	WES	SBS23	0	0
Bladder	WES	SBS24	0	0
Colon	WES	SBS24	0	0
Epidermis	WES	SBS24	0	0
Esophagus	WES	SBS24	776.242	0.126351
Liver	WES	SBS24	0	0
Lung	WES	SBS24	189.182	0.0536416
Pancreas	WES	SBS24	0	0
Rectum	WES	SBS24	0	0
Small intestine	WES	SBS24	0	0
Stomach	WES	SBS24	0	0
Bladder	WES	SBS25	35245.8	0.608002
Colon	WES	SBS25	0	0
Epidermis	WES	SBS25	0	0
Esophagus	WES	SBS25	0	0
Liver	WES	SBS25	5055.19	0.28916
Lung	WES	SBS25	0	0
Pancreas	WES	SBS25	0	0
Rectum	WES	SBS25	0	0
Small intestine	WES	SBS25	0	0
Stomach	WES	SBS25	0	0
Bladder	WES	SBS26	0	0
Colon	WES	SBS26	0	0
Epidermis	WES	SBS26	0	0
Esophagus	WES	SBS26	419.7	0.0683159
Liver	WES	SBS26	996.835	0.0570196
Lung	WES	SBS26	549.519	0.155813
Pancreas	WES	SBS26	380.812	0.146814
Rectum	WES	SBS26	590.48	0.0830706
Small intestine	WES	SBS26	472.158	0.0755099
Stomach	WES	SBS26	0	0
Bladder	WES	SBS30	0	0
Colon	WES	SBS30	0	0
Epidermis	WES	SBS30	0	0
Esophagus	WES	SBS30	0	0
Liver	WES	SBS30	0	0
Lung	WES	SBS30	364.469	0.103343
Pancreas	WES	SBS30	0	0
Rectum	WES	SBS30	0	0
Small intestine	WES	SBS30	0	0
Stomach	WES	SBS30	0	0
Bladder	WES	SBS31	0	0
Colon	WES	SBS31	0	0
Epidermis	WES	SBS31	0	0
Esophagus	WES	SBS31	0	0
Liver	WES	SBS31	0	0
Lung	WES	SBS31	0	0
Pancreas	WES	SBS31	0	0
Rectum	WES	SBS31	0	0
Small intestine	WES	SBS31	766.051	0.122511
Stomach	WES	SBS31	0	0
Bladder	WES	SBS39	0	0
Colon	WES	SBS39	0	0
Epidermis	WES	SBS39	0	0
Esophagus	WES	SBS39	0	0
Liver	WES	SBS39	1343.99	0.0768771
Lung	WES	SBS39	652.429	0.184993
Pancreas	WES	SBS39	345.295	0.133121
Rectum	WES	SBS39	0	0
Small intestine	WES	SBS39	0	0
Stomach	WES	SBS39	331.95	0.03011
Bladder	WES	SBS87	0	0
Colon	WES	SBS87	2734.13	0.311144
Epidermis	WES	SBS87	5683.54	0.102981
Esophagus	WES	SBS87	641.683	0.104449
Liver	WES	SBS87	0	0
Lung	WES	SBS87	275.857	0.0782178
Pancreas	WES	SBS87	238.737	0.0920401
Rectum	WES	SBS87	1732.5	0.243733
Small intestine	WES	SBS87	1365.31	0.218348
Stomach	WES	SBS87	1898.44	0.172201

### Sheet: S3d
Absolute and relative contributions of COSMIC signatures in diseased tissues determined using MutationalPatterns
Disease	Tissue	Experiment	SBS signatures	Absolute count	Relative contribution
Alcoholic Liver Cirrhosis	Liver	WGS	SBS1	0	0
Alzheimer's disease	Brain	WGS	SBS1	0	0
Autism spectrum disorder	Brain	WGS	SBS1	519.294	0.232933
Chronic Obstructive Pulmonary Disease (COPD)	Lung	WGS	SBS1	0	0
Cockayne syndrome	Brain	WGS	SBS1	0	0
Coeliac	Small intestine	WGS	SBS1	84942.2	0.443755
Crohn’s disease	Colon	WGS	SBS1	150965	0.308382
Non-Alcoholic Cirrhosis	Liver	WGS	SBS1	15037.2	0.0481063
Non-Alcoholic Steatohepatitis (NASH)	Liver	WGS	SBS1	2101.62	0.0580771
Primary Sclerosing Cholangitis (PSC)	Liver	WGS	SBS1	1013.36	0.0653625
Schizophrenia	Brain	WGS	SBS1	587.58	0.254243
Tourette syndrome	Brain	WGS	SBS1	219.496	0.209204
Ulcerative colitis	Colon	WGS	SBS1	210136	0.283003
Xeroderma Pigmentosum	Brain	WGS	SBS1	0	0
Alcoholic Liver Cirrhosis	Liver	WGS	SBS4	33102.1	0.0968164
Alzheimer's disease	Brain	WGS	SBS4	0	0
Autism spectrum disorder	Brain	WGS	SBS4	0	0
Chronic Obstructive Pulmonary Disease (COPD)	Lung	WGS	SBS4	224250	0.210123
Cockayne syndrome	Brain	WGS	SBS4	0	0
Coeliac	Small intestine	WGS	SBS4	0	0
Crohn’s disease	Colon	WGS	SBS4	0	0
Non-Alcoholic Cirrhosis	Liver	WGS	SBS4	0	0
Non-Alcoholic Steatohepatitis (NASH)	Liver	WGS	SBS4	0	0
Primary Sclerosing Cholangitis (PSC)	Liver	WGS	SBS4	0	0
Schizophrenia	Brain	WGS	SBS4	0	0
Tourette syndrome	Brain	WGS	SBS4	0	0
Ulcerative colitis	Colon	WGS	SBS4	0	0
Xeroderma Pigmentosum	Brain	WGS	SBS4	0	0
Alcoholic Liver Cirrhosis	Liver	WGS	SBS5	177166	0.51817
Alzheimer's disease	Brain	WGS	SBS5	30054.2	0.775297
Autism spectrum disorder	Brain	WGS	SBS5	0	0
Chronic Obstructive Pulmonary Disease (COPD)	Lung	WGS	SBS5	427123	0.400215
Cockayne syndrome	Brain	WGS	SBS5	687.384	0.243366
Coeliac	Small intestine	WGS	SBS5	0	0
Crohn’s disease	Colon	WGS	SBS5	200913	0.410413
Non-Alcoholic Cirrhosis	Liver	WGS	SBS5	129699	0.414929
Non-Alcoholic Steatohepatitis (NASH)	Liver	WGS	SBS5	20888.2	0.577233
Primary Sclerosing Cholangitis (PSC)	Liver	WGS	SBS5	8752.6	0.564551
Schizophrenia	Brain	WGS	SBS5	0	0
Tourette syndrome	Brain	WGS	SBS5	0	0
Ulcerative colitis	Colon	WGS	SBS5	179363	0.241559
Xeroderma Pigmentosum	Brain	WGS	SBS5	1374.96	0.678275
Alcoholic Liver Cirrhosis	Liver	WGS	SBS6	0	0
Alzheimer's disease	Brain	WGS	SBS6	0	0
Autism spectrum disorder	Brain	WGS	SBS6	0	0
Chronic Obstructive Pulmonary Disease (COPD)	Lung	WGS	SBS6	0	0
Cockayne syndrome	Brain	WGS	SBS6	0	0
Coeliac	Small intestine	WGS	SBS6	0	0
Crohn’s disease	Colon	WGS	SBS6	0	0
Non-Alcoholic Cirrhosis	Liver	WGS	SBS6	0	0
Non-Alcoholic Steatohepatitis (NASH)	Liver	WGS	SBS6	0	0
Primary Sclerosing Cholangitis (PSC)	Liver	WGS	SBS6	0	0
Schizophrenia	Brain	WGS	SBS6	0	0
Tourette syndrome	Brain	WGS	SBS6	0	0
Ulcerative colitis	Colon	WGS	SBS6	39130.8	0.0526999
Xeroderma Pigmentosum	Brain	WGS	SBS6	0	0
Alcoholic Liver Cirrhosis	Liver	WGS	SBS7b	0	0
Alzheimer's disease	Brain	WGS	SBS7b	0	0
Autism spectrum disorder	Brain	WGS	SBS7b	0	0
Chronic Obstructive Pulmonary Disease (COPD)	Lung	WGS	SBS7b	0	0
Cockayne syndrome	Brain	WGS	SBS7b	90.31	0.0319739
Coeliac	Small intestine	WGS	SBS7b	0	0
Crohn’s disease	Colon	WGS	SBS7b	0	0
Non-Alcoholic Cirrhosis	Liver	WGS	SBS7b	0	0
Non-Alcoholic Steatohepatitis (NASH)	Liver	WGS	SBS7b	0	0
Primary Sclerosing Cholangitis (PSC)	Liver	WGS	SBS7b	0	0
Schizophrenia	Brain	WGS	SBS7b	0	0
Tourette syndrome	Brain	WGS	SBS7b	0	0
Ulcerative colitis	Colon	WGS	SBS7b	0	0
Xeroderma Pigmentosum	Brain	WGS	SBS7b	0	0
Alcoholic Liver Cirrhosis	Liver	WGS	SBS8	54483.3	0.159352
Alzheimer's disease	Brain	WGS	SBS8	0	0
Autism spectrum disorder	Brain	WGS	SBS8	0	0
Chronic Obstructive Pulmonary Disease (COPD)	Lung	WGS	SBS8	0	0
Cockayne syndrome	Brain	WGS	SBS8	0	0
Coeliac	Small intestine	WGS	SBS8	0	0
Crohn’s disease	Colon	WGS	SBS8	0	0
Non-Alcoholic Cirrhosis	Liver	WGS	SBS8	29731.8	0.0951167
Non-Alcoholic Steatohepatitis (NASH)	Liver	WGS	SBS8	4344.74	0.120064
Primary Sclerosing Cholangitis (PSC)	Liver	WGS	SBS8	1640.13	0.10579
Schizophrenia	Brain	WGS	SBS8	296.567	0.128323
Tourette syndrome	Brain	WGS	SBS8	0	0
Ulcerative colitis	Colon	WGS	SBS8	0	0
Xeroderma Pigmentosum	Brain	WGS	SBS8	341.135	0.168284
Alcoholic Liver Cirrhosis	Liver	WGS	SBS9	0	0
Alzheimer's disease	Brain	WGS	SBS9	0	0
Autism spectrum disorder	Brain	WGS	SBS9	0	0
Chronic Obstructive Pulmonary Disease (COPD)	Lung	WGS	SBS9	0	0
Cockayne syndrome	Brain	WGS	SBS9	0	0
Coeliac	Small intestine	WGS	SBS9	0	0
Crohn’s disease	Colon	WGS	SBS9	0	0
Non-Alcoholic Cirrhosis	Liver	WGS	SBS9	43072.6	0.137796
Non-Alcoholic Steatohepatitis (NASH)	Liver	WGS	SBS9	0	0
Primary Sclerosing Cholangitis (PSC)	Liver	WGS	SBS9	0	0
Schizophrenia	Brain	WGS	SBS9	0	0
Tourette syndrome	Brain	WGS	SBS9	0	0
Ulcerative colitis	Colon	WGS	SBS9	0	0
Xeroderma Pigmentosum	Brain	WGS	SBS9	0	0
Alcoholic Liver Cirrhosis	Liver	WGS	SBS12	3184.27	0.00931329
Alzheimer's disease	Brain	WGS	SBS12	0	0
Autism spectrum disorder	Brain	WGS	SBS12	279.579	0.125407
Chronic Obstructive Pulmonary Disease (COPD)	Lung	WGS	SBS12	0	0
Cockayne syndrome	Brain	WGS	SBS12	0	0
Coeliac	Small intestine	WGS	SBS12	0	0
Crohn’s disease	Colon	WGS	SBS12	0	0
Non-Alcoholic Cirrhosis	Liver	WGS	SBS12	6850.29	0.0219152
Non-Alcoholic Steatohepatitis (NASH)	Liver	WGS	SBS12	0	0
Primary Sclerosing Cholangitis (PSC)	Liver	WGS	SBS12	0	0
Schizophrenia	Brain	WGS	SBS12	265.462	0.114864
Tourette syndrome	Brain	WGS	SBS12	165.765	0.157993
Ulcerative colitis	Colon	WGS	SBS12	0	0
Xeroderma Pigmentosum	Brain	WGS	SBS12	0	0
Alcoholic Liver Cirrhosis	Liver	WGS	SBS16	0	0
Alzheimer's disease	Brain	WGS	SBS16	0	0
Autism spectrum disorder	Brain	WGS	SBS16	0	0
Chronic Obstructive Pulmonary Disease (COPD)	Lung	WGS	SBS16	0	0
Cockayne syndrome	Brain	WGS	SBS16	0	0
Coeliac	Small intestine	WGS	SBS16	0	0
Crohn’s disease	Colon	WGS	SBS16	0	0
Non-Alcoholic Cirrhosis	Liver	WGS	SBS16	4876.13	0.0155995
Non-Alcoholic Steatohepatitis (NASH)	Liver	WGS	SBS16	430.799	0.0119049
Primary Sclerosing Cholangitis (PSC)	Liver	WGS	SBS16	0	0
Schizophrenia	Brain	WGS	SBS16	140.033	0.0605918
Tourette syndrome	Brain	WGS	SBS16	0	0
Ulcerative colitis	Colon	WGS	SBS16	0	0
Xeroderma Pigmentosum	Brain	WGS	SBS16	0	0
Alcoholic Liver Cirrhosis	Liver	WGS	SBS18	0	0
Alzheimer's disease	Brain	WGS	SBS18	0	0
Autism spectrum disorder	Brain	WGS	SBS18	344.229	0.154406
Chronic Obstructive Pulmonary Disease (COPD)	Lung	WGS	SBS18	0	0
Cockayne syndrome	Brain	WGS	SBS18	0	0
Coeliac	Small intestine	WGS	SBS18	0	0
Crohn’s disease	Colon	WGS	SBS18	74599.9	0.152388
Non-Alcoholic Cirrhosis	Liver	WGS	SBS18	0	0
Non-Alcoholic Steatohepatitis (NASH)	Liver	WGS	SBS18	0	0
Primary Sclerosing Cholangitis (PSC)	Liver	WGS	SBS18	0	0
Schizophrenia	Brain	WGS	SBS18	0	0
Tourette syndrome	Brain	WGS	SBS18	92.7904	0.0884396
Ulcerative colitis	Colon	WGS	SBS18	90988.6	0.12254
Xeroderma Pigmentosum	Brain	WGS	SBS18	0	0
Alcoholic Liver Cirrhosis	Liver	WGS	SBS19	0	0
Alzheimer's disease	Brain	WGS	SBS19	0	0
Autism spectrum disorder	Brain	WGS	SBS19	167.053	0.0749328
Chronic Obstructive Pulmonary Disease (COPD)	Lung	WGS	SBS19	0	0
Cockayne syndrome	Brain	WGS	SBS19	439.622	0.155646
Coeliac	Small intestine	WGS	SBS19	0	0
Crohn’s disease	Colon	WGS	SBS19	0	0
Non-Alcoholic Cirrhosis	Liver	WGS	SBS19	0	0
Non-Alcoholic Steatohepatitis (NASH)	Liver	WGS	SBS19	0	0
Primary Sclerosing Cholangitis (PSC)	Liver	WGS	SBS19	0	0
Schizophrenia	Brain	WGS	SBS19	186.639	0.0807579
Tourette syndrome	Brain	WGS	SBS19	117.618	0.112103
Ulcerative colitis	Colon	WGS	SBS19	0	0
Xeroderma Pigmentosum	Brain	WGS	SBS19	0	0
Alcoholic Liver Cirrhosis	Liver	WGS	SBS22	0	0
Alzheimer's disease	Brain	WGS	SBS22	0	0
Autism spectrum disorder	Brain	WGS	SBS22	0	0
Chronic Obstructive Pulmonary Disease (COPD)	Lung	WGS	SBS22	0	0
Cockayne syndrome	Brain	WGS	SBS22	340.65	0.120606
Coeliac	Small intestine	WGS	SBS22	0	0
Crohn’s disease	Colon	WGS	SBS22	0	0
Non-Alcoholic Cirrhosis	Liver	WGS	SBS22	0	0
Non-Alcoholic Steatohepatitis (NASH)	Liver	WGS	SBS22	0	0
Primary Sclerosing Cholangitis (PSC)	Liver	WGS	SBS22	0	0
Schizophrenia	Brain	WGS	SBS22	0	0
Tourette syndrome	Brain	WGS	SBS22	0	0
Ulcerative colitis	Colon	WGS	SBS22	0	0
Xeroderma Pigmentosum	Brain	WGS	SBS22	0	0
Alcoholic Liver Cirrhosis	Liver	WGS	SBS30	0	0
Alzheimer's disease	Brain	WGS	SBS30	3595.42	0.0927499
Autism spectrum disorder	Brain	WGS	SBS30	423.472	0.189952
Chronic Obstructive Pulmonary Disease (COPD)	Lung	WGS	SBS30	0	0
Cockayne syndrome	Brain	WGS	SBS30	572.759	0.202783
Coeliac	Small intestine	WGS	SBS30	0	0
Crohn’s disease	Colon	WGS	SBS30	0	0
Non-Alcoholic Cirrhosis	Liver	WGS	SBS30	0	0
Non-Alcoholic Steatohepatitis (NASH)	Liver	WGS	SBS30	0	0
Primary Sclerosing Cholangitis (PSC)	Liver	WGS	SBS30	0	0
Schizophrenia	Brain	WGS	SBS30	168.811	0.0730439
Tourette syndrome	Brain	WGS	SBS30	114.167	0.108814
Ulcerative colitis	Colon	WGS	SBS30	0	0
Xeroderma Pigmentosum	Brain	WGS	SBS30	311.049	0.153442
Alcoholic Liver Cirrhosis	Liver	WGS	SBS32	0	0
Alzheimer's disease	Brain	WGS	SBS32	0	0
Autism spectrum disorder	Brain	WGS	SBS32	0	0
Chronic Obstructive Pulmonary Disease (COPD)	Lung	WGS	SBS32	0	0
Cockayne syndrome	Brain	WGS	SBS32	344.245	0.121879
Coeliac	Small intestine	WGS	SBS32	0	0
Crohn’s disease	Colon	WGS	SBS32	32514.8	0.0664193
Non-Alcoholic Cirrhosis	Liver	WGS	SBS32	0	0
Non-Alcoholic Steatohepatitis (NASH)	Liver	WGS	SBS32	0	0
Primary Sclerosing Cholangitis (PSC)	Liver	WGS	SBS32	0	0
Schizophrenia	Brain	WGS	SBS32	0	0
Tourette syndrome	Brain	WGS	SBS32	122.679	0.116927
Ulcerative colitis	Colon	WGS	SBS32	0	0
Xeroderma Pigmentosum	Brain	WGS	SBS32	0	0
Alcoholic Liver Cirrhosis	Liver	WGS	SBS40	21395	0.0625755
Alzheimer's disease	Brain	WGS	SBS40	0	0
Autism spectrum disorder	Brain	WGS	SBS40	0	0
Chronic Obstructive Pulmonary Disease (COPD)	Lung	WGS	SBS40	76483.6	0.0716653
Cockayne syndrome	Brain	WGS	SBS40	0	0
Coeliac	Small intestine	WGS	SBS40	106475	0.556245
Crohn’s disease	Colon	WGS	SBS40	0	0
Non-Alcoholic Cirrhosis	Liver	WGS	SBS40	77660.4	0.248448
Non-Alcoholic Steatohepatitis (NASH)	Liver	WGS	SBS40	8421.4	0.23272
Primary Sclerosing Cholangitis (PSC)	Liver	WGS	SBS40	4097.56	0.264297
Schizophrenia	Brain	WGS	SBS40	665.999	0.288175
Tourette syndrome	Brain	WGS	SBS40	0	0
Ulcerative colitis	Colon	WGS	SBS40	196129	0.26414
Xeroderma Pigmentosum	Brain	WGS	SBS40	0	0
Alcoholic Liver Cirrhosis	Liver	WGS	SBS44	0	0
Alzheimer's disease	Brain	WGS	SBS44	3239.28	0.0835626
Autism spectrum disorder	Brain	WGS	SBS44	0	0
Chronic Obstructive Pulmonary Disease (COPD)	Lung	WGS	SBS44	0	0
Cockayne syndrome	Brain	WGS	SBS44	349.518	0.123746
Coeliac	Small intestine	WGS	SBS44	0	0
Crohn’s disease	Colon	WGS	SBS44	0	0
Non-Alcoholic Cirrhosis	Liver	WGS	SBS44	0	0
Non-Alcoholic Steatohepatitis (NASH)	Liver	WGS	SBS44	0	0
Primary Sclerosing Cholangitis (PSC)	Liver	WGS	SBS44	0	0
Schizophrenia	Brain	WGS	SBS44	0	0
Tourette syndrome	Brain	WGS	SBS44	0	0
Ulcerative colitis	Colon	WGS	SBS44	0	0
Xeroderma Pigmentosum	Brain	WGS	SBS44	0	0
Alcoholic Liver Cirrhosis	Liver	WGS	SBS84	0	0
Alzheimer's disease	Brain	WGS	SBS84	1875.86	0.0483909
Autism spectrum disorder	Brain	WGS	SBS84	0	0
Chronic Obstructive Pulmonary Disease (COPD)	Lung	WGS	SBS84	0	0
Cockayne syndrome	Brain	WGS	SBS84	0	0
Coeliac	Small intestine	WGS	SBS84	0	0
Crohn’s disease	Colon	WGS	SBS84	0	0
Non-Alcoholic Cirrhosis	Liver	WGS	SBS84	0	0
Non-Alcoholic Steatohepatitis (NASH)	Liver	WGS	SBS84	0	0
Primary Sclerosing Cholangitis (PSC)	Liver	WGS	SBS84	0	0
Schizophrenia	Brain	WGS	SBS84	0	0
Tourette syndrome	Brain	WGS	SBS84	0	0
Ulcerative colitis	Colon	WGS	SBS84	0	0
Xeroderma Pigmentosum	Brain	WGS	SBS84	0	0
Alcoholic Liver Cirrhosis	Liver	WGS	SBS87	0	0
Alzheimer's disease	Brain	WGS	SBS87	0	0
Autism spectrum disorder	Brain	WGS	SBS87	159.792	0.0716758
Chronic Obstructive Pulmonary Disease (COPD)	Lung	WGS	SBS87	0	0
Cockayne syndrome	Brain	WGS	SBS87	0	0
Coeliac	Small intestine	WGS	SBS87	0	0
Crohn’s disease	Colon	WGS	SBS87	0	0
Non-Alcoholic Cirrhosis	Liver	WGS	SBS87	0	0
Non-Alcoholic Steatohepatitis (NASH)	Liver	WGS	SBS87	0	0
Primary Sclerosing Cholangitis (PSC)	Liver	WGS	SBS87	0	0
Schizophrenia	Brain	WGS	SBS87	0	0
Tourette syndrome	Brain	WGS	SBS87	0	0
Ulcerative colitis	Colon	WGS	SBS87	0	0
Xeroderma Pigmentosum	Brain	WGS	SBS87	0	0
Alcoholic Liver Cirrhosis	Liver	WGS	SBS88	0	0
Alzheimer's disease	Brain	WGS	SBS88	0	0
Autism spectrum disorder	Brain	WGS	SBS88	0	0
Chronic Obstructive Pulmonary Disease (COPD)	Lung	WGS	SBS88	0	0
Cockayne syndrome	Brain	WGS	SBS88	0	0
Coeliac	Small intestine	WGS	SBS88	0	0
Crohn’s disease	Colon	WGS	SBS88	30545.6	0.0623967
Non-Alcoholic Cirrhosis	Liver	WGS	SBS88	0	0
Non-Alcoholic Steatohepatitis (NASH)	Liver	WGS	SBS88	0	0
Primary Sclerosing Cholangitis (PSC)	Liver	WGS	SBS88	0	0
Schizophrenia	Brain	WGS	SBS88	0	0
Tourette syndrome	Brain	WGS	SBS88	0	0
Ulcerative colitis	Colon	WGS	SBS88	26773.7	0.0360579
Xeroderma Pigmentosum	Brain	WGS	SBS88	0	0
Alcoholic Liver Cirrhosis	Liver	WGS	SBS89	0	0
Alzheimer's disease	Brain	WGS	SBS89	0	0
Autism spectrum disorder	Brain	WGS	SBS89	335.951	0.150693
Chronic Obstructive Pulmonary Disease (COPD)	Lung	WGS	SBS89	0	0
Cockayne syndrome	Brain	WGS	SBS89	0	0
Coeliac	Small intestine	WGS	SBS89	0	0
Crohn’s disease	Colon	WGS	SBS89	0	0
Non-Alcoholic Cirrhosis	Liver	WGS	SBS89	5654.43	0.0180894
Non-Alcoholic Steatohepatitis (NASH)	Liver	WGS	SBS89	0	0
Primary Sclerosing Cholangitis (PSC)	Liver	WGS	SBS89	0	0
Schizophrenia	Brain	WGS	SBS89	0	0
Tourette syndrome	Brain	WGS	SBS89	216.68	0.20652
Ulcerative colitis	Colon	WGS	SBS89	0	0
Xeroderma Pigmentosum	Brain	WGS	SBS89	0	0
Alcoholic Liver Cirrhosis	Liver	WGS	SBS92	52575.9	0.153773
Alzheimer's disease	Brain	WGS	SBS92	0	0
Autism spectrum disorder	Brain	WGS	SBS92	0	0
Chronic Obstructive Pulmonary Disease (COPD)	Lung	WGS	SBS92	339377	0.317997
Cockayne syndrome	Brain	WGS	SBS92	0	0
Coeliac	Small intestine	WGS	SBS92	0	0
Crohn’s disease	Colon	WGS	SBS92	0	0
Non-Alcoholic Cirrhosis	Liver	WGS	SBS92	0	0
Non-Alcoholic Steatohepatitis (NASH)	Liver	WGS	SBS92	0	0
Primary Sclerosing Cholangitis (PSC)	Liver	WGS	SBS92	0	0
Schizophrenia	Brain	WGS	SBS92	0	0
Tourette syndrome	Brain	WGS	SBS92	0	0
Ulcerative colitis	Colon	WGS	SBS92	0	0
Xeroderma Pigmentosum	Brain	WGS	SBS92	0	0
Psoriasis	Epidermis	WES	SBS1	0	0
Ulcerative colitis	Colon	WES	SBS1	697.291	0.158187
Psoriasis	Epidermis	WES	SBS6	0	0
Ulcerative colitis	Colon	WES	SBS6	311.936	0.0707655
Psoriasis	Epidermis	WES	SBS7a	12380.2	0.190458
Ulcerative colitis	Colon	WES	SBS7a	0	0
Psoriasis	Epidermis	WES	SBS7b	44834.3	0.689732
Ulcerative colitis	Colon	WES	SBS7b	0	0
Psoriasis	Epidermis	WES	SBS15	0	0
Ulcerative colitis	Colon	WES	SBS15	1760.72	0.399436
Psoriasis	Epidermis	WES	SBS26	0	0
Ulcerative colitis	Colon	WES	SBS26	444.193	0.100769
Psoriasis	Epidermis	WES	SBS87	7787.93	0.11981
Ulcerative colitis	Colon	WES	SBS87	1193.88	0.270842

### Sheet: S3e
Contribution of SBS5 and SBS40 in the total mutation catalogue of each healthy and diseased tissue groups
Experiment	Tissue	total_mutations	SBS5+SBS40 contribution	%SBS5+SBS40 contribution
WGS	Testis	25594.5	22014.2	86.0114
WGS	Primary Sclerosing Cholangitis (PSC)	15503.6	12850.2	82.8848
WGS	Non-Alcoholic Steatohepatitis (NASH)	36186.7	29309.6	80.9954
WGS	Alzheimer's disease	38764.7	30054.2	77.5297
WGS	Pancreas	10260.4	7648.36	74.5426
WGS	Esophagus	24100.3	17892.7	74.2425
WGS	Xeroderma Pigmentosum	2027.14	1374.96	67.8274
WGS	Kidney	14071.6	9530.07	67.7253
WGS	Brain	215017	144324	67.1223
WGS	Breast	75037.9	50069.2	66.7253
WGS	Non-Alcoholic Cirrhosis	312582	207360	66.3377
WGS	Adipose tissue	5536.56	3668.1	66.2523
WGS	Liver	234181	154245	65.8657
WGS	Lung	591424	371087	62.7448
WGS	Prostate	21532.3	13424.5	62.3458
WGS	Thyroid	4262.76	2488.14	58.3693
WGS	Alcoholic Liver Cirrhosis	341906	198560	58.0746
WGS	Coeliac	191417	106475	55.6245
WGS	Small intestine	816712	432971	53.014
WGS	Stomach	12430.4	6513.24	52.3977
WGS	Colon	1.31445e+06	688192	52.3558
WGS	Ulcerative colitis	742520	375492	50.5699
WGS	Blood	1.35784e+06	665401	49.0045
WGS	Chronic Obstructive Pulmonary Disease (COPD)	1.06723e+06	503607	47.188
WGS	Spleen	119908	55056.3	45.9156
WGS	Appendix	86126	38306.5	44.4773
WGS	Heart	2304.91	1000.15	43.3924
WGS	Dermis	1.63476e+06	688743	42.1312
WGS	Crohn’s disease	489538	200913	41.0414
WGS	Bladder	160847	64867.6	40.3287
WGS	Bone marrow	1.19289e+06	464496	38.9387
WGS	Tonsil	15220.4	5699.74	37.4481
WGS	Epidermis	24866.4	8499.55	34.1808
WGS	Placenta	21366.3	7046.18	32.9779
WGS	Schizophrenia	2311.09	665.999	28.8175
WGS	Cockayne syndrome	2824.49	687.384	24.3366
WGS	Autism spectrum disorder	2229.37	0	0
WGS	Tourette syndrome	1049.19	0	0
WES	Stomach	11024.6	3494.38	31.6963
WES	Lung	3526.78	455.587	12.9179
WES	Bladder	57969.8	0	0
WES	Colon	8787.34	0	0
WES	Epidermis	55190	0	0
WES	Esophagus	6143.52	0	0
WES	Liver	17482.3	0	0
WES	Pancreas	2593.84	0	0
WES	Psoriasis	65002.4	0	0
WES	Rectum	7108.17	0	0
WES	Small intestine	6252.93	0	0
WES	Ulcerative colitis	4408.02	0	0

### Sheet: S3f
Cosine similarity between observed SBS96 profiles and profiles reconsrtucted from signature refitting of each tissue and disease group.
Tissue	Disease	Experiment	Cosine_value_for_similarity_between_observed_and_reconstructed_profiles
Adipose tissue	Healthy	WGS	0.967163
Appendix	Healthy	WGS	0.98869
Bladder	Healthy	WGS	0.981844
Blood	Healthy	WGS	0.987466
Bone marrow	Healthy	WGS	0.986585
Brain	Healthy	WGS	0.974963
Breast	Healthy	WGS	0.988277
Colon	Healthy	WGS	0.994255
Dermis	Healthy	WGS	0.987252
Epidermis	Healthy	WGS	0.990374
Esophagus	Healthy	WGS	0.971856
Heart	Healthy	WGS	0.974839
Kidney	Healthy	WGS	0.974278
Liver	Healthy	WGS	0.985806
Lung	Healthy	WGS	0.977488
Pancreas	Healthy	WGS	0.983005
Placenta	Healthy	WGS	0.981453
Prostate	Healthy	WGS	0.986512
Small intestine	Healthy	WGS	0.988215
Spleen	Healthy	WGS	0.987304
Stomach	Healthy	WGS	0.98937
Testis	Healthy	WGS	0.989702
Thyroid	Healthy	WGS	0.979718
Tonsil	Healthy	WGS	0.983224
Liver	Alcoholic Liver Cirrhosis	WGS	0.983599
Brain	Alzheimer's disease	WGS	0.976568
Brain	Autism spectrum disorder	WGS	0.978815
Lung	Chronic Obstructive Pulmonary Disease (COPD)	WGS	0.984237
Brain	Cockayne syndrome	WGS	0.974429
Small intestine	Coeliac	WGS	0.9884
Colon	Crohn’s disease	WGS	0.993412
Liver	Non-Alcoholic Cirrhosis	WGS	0.984708
Liver	Non-Alcoholic Steatohepatitis (NASH)	WGS	0.983275
Liver	Primary Sclerosing Cholangitis (PSC)	WGS	0.986665
Brain	Schizophrenia	WGS	0.977041
Brain	Tourette syndrome	WGS	0.969731
Colon	Ulcerative colitis	WGS	0.994359
Brain	Xeroderma Pigmentosum	WGS	0.953646
Bladder	Healthy	WES	0.914434
Colon	Healthy	WES	0.975898
Epidermis	Healthy	WES	0.996094
Esophagus	Healthy	WES	0.970222
Liver	Healthy	WES	0.907661
Lung	Healthy	WES	0.954898
Pancreas	Healthy	WES	0.929923
Rectum	Healthy	WES	0.977026
Small intestine	Healthy	WES	0.976859
Stomach	Healthy	WES	0.980116
Epidermis	Psoriasis	WES	0.986861
Colon	Ulcerative colitis	WES	0.963784
